# The genetic and ecological landscape of plasmids in the human gut

**DOI:** 10.1101/2020.11.01.361691

**Authors:** Michael K. Yu, Emily C. Fogarty, A. Murat Eren

## Abstract

Despite their prevalence and impact on microbial lifestyles, ecological and evolutionary insights into naturally occurring plasmids are far from complete. Here we developed a machine learning model, PlasX, which identified 68,350 non-redundant plasmids across human gut metagenomes, and we organized them into 1,169 evolutionarily cohesive ‘plasmid systems’ using our sequence containment-aware network partitioning algorithm, MobMess. Similar to microbial taxa, individuals from the same country tend to cluster together based on their plasmid diversity. However, we found no correlation between plasmid diversity and bacterial taxonomy. Individual plasmids were often country-specific, yet most plasmid systems spanned across geographically distinct human populations, revealing cargo genes that likely respond to environmental selection. Our study introduces powerful tools to recognize and organize plasmids, uncovers their tremendous diversity and intricate ecological and evolutionary patterns in naturally occurring habitats, and demonstrates that plasmids represent a dimension of ecosystems that is not explained by microbial taxonomy alone.
