## Supplemental Table S3 for "The genetic and ecological landscape of plasmids in the human gut"

### Sheet: Sheet1
		pWCP from Culex O03	pWCP from Culex O07	pWCP from Culex O011	pWCP from Culex O012
PlasX	Score	0.726	0.726	0.726	0.726
	Binary Prediction	plasmid	plasmid	plasmid	plasmid
Platon	RDS Score	0	0	0	0
	Plasmid Features	none found	none found	none found	none found
	Binary Prediction	not plasmid	not plasmid	not plasmid	not plasmid
Deeplasmid	Score	0.371	0.370	0.373	0.371
	Binary Prediction	not plasmid	not plasmid	not plasmid	not plasmid
PPR-Meta score	Plasmid Score	0.368	0.388	0.378	0.378
	Binary Prediction	not plasmid	not plasmid	not plasmid	not plasmid
PlasClass score	Score	0.314	0.278	0.354	0.354
	Binary Prediction	not plasmid	not plasmid	not plasmid	not plasmid
MOB-suite	Plasmid Features	none found	none found	none found	none found
