## Supplemental Table S5 for "The genetic and ecological landscape of plasmids in the human gut"

# We ran PlasX and Platon on 455 complete provirus sequences from the NCBI Virus database (https://www.ncbi.nlm.nih.gov/labs/virus/)
# We thresholded the PlasX score by >0.5 to decide whether this tool predicted each sequence as a plasmid.
# We ran Platon in its default 'accuracy' mode to decide whether this tool predicted each sequence as a plasmid.
# We also ran Platon in its 'characterize' mode in order to produce the following columns as extra information: 'Platon_#_ORFs', 'Platon_RDS', 'Platon_Circular', 'Platon_Inc_Type(s)', 'Platon_#_Replication', 'Platon_#_Mobilization', 'Platon_#_OriT', 'Platon_#_Conjugation', 'Platon_#_AMRs', 'Platon_#_rRNAs', 'Platon_#_Plasmid_Hits'
NCBI_accession	Predicted_plasmid_by_PlasX	PlasX_score	Predicted_plasmid_by_Platon_accuracy_mode	Length	Platon_#_ORFs	Platon_RDS	Platon_Circular	Platon_Inc_Type(s)	Platon_#_Replication	Platon_#_Mobilization	Platon_#_OriT	Platon_#_Conjugation	Platon_#_AMRs	Platon_#_rRNAs	Platon_#_Plasmid_Hits
AY583234.1	False	0.3536162364865315	False	15757	22	0.0	no	0	0	0	0	0	0	0	0
AY583235.1	True	0.5273947541405851	False	23300	31	-0.0	no	0	0	0	0	0	0	0	1
AY583236.1	False	0.2270982756543061	False	18855	22	0.0	no	0	0	0	0	0	0	0	0
FR725450.1	False	0.12929055417214	False	23750	31	0.0	no	0	0	0	0	0	0	0	0
HG007973.1	False	0.0786048708326807	False	7069	12	-0.5	no	0	0	0	0	0	0	0	0
HG315669.1	False	0.113494948133873	False	7648	14	-0.1	no	0	0	0	0	0	0	0	0
KP972568.1	False	0.099116835205776	False	6722	8	-11.8	no	0	0	0	0	0	0	0	0
KP972569.1	False	0.099116835205776	False	6722	8	-11.8	no	0	0	0	0	0	0	0	0
KT728930.1	False	0.0398966200642304	False	5215	8	-18.8	no	0	0	0	0	0	0	0	0
KT728931.1	False	0.0322013072661955	False	5712	8	-18.8	no	0	0	0	0	0	0	0	0
KX077892.1	False	0.019536656701067	False	14113	22	-1.4	no	0	0	0	0	0	0	0	0
KX077893.1	False	0.0312520642431481	False	11295	19	-7.8	no	0	0	0	0	0	0	0	0
KY653121.1	False	0.0144725300616528	False	15906	23	0.0	no	0	0	0	0	0	0	0	0
KY653122.1	False	0.1081504107407452	False	17141	22	-0.2	no	0	0	0	0	0	0	0	0
KY653128.1	False	0.0149721727527051	False	12366	21	-21.6	no	0	0	0	0	0	0	0	0
LC727840.1	False	0.1339170015780415	False	50900	72	-39.8	no	0	0	0	0	0	2	0	0
LC727841.1	True	0.8790618638754316	False	50892	71	-33.8	no	0	0	0	0	0	2	0	0
LC727842.1	False	0.1339170015780415	False	50892	72	-39.8	no	0	0	0	0	0	2	0	0
LC727843.1	False	0.1339170015780415	False	50901	72	-39.8	no	0	0	0	0	0	2	0	0
LC727844.1	True	0.5230536651983787	False	48004	72	-38.0	no	0	0	0	0	0	2	0	0
LC727845.1	True	0.5676376440821026	False	48015	71	-36.3	no	0	0	0	0	0	2	0	0
LC727846.1	True	0.5674115425344678	False	48019	71	-36.3	no	0	0	0	0	0	2	0	0
LC727847.1	True	0.9629303298643972	False	48013	70	-33.3	no	0	0	0	0	0	2	0	0
LC727848.1	True	0.5676376440821026	False	48021	71	-36.3	no	0	0	0	0	0	2	0	0
LC727849.1	True	0.5676376440821026	False	48013	71	-36.3	no	0	0	0	0	0	2	0	0
LC727850.1	True	0.576836614867246	False	48013	70	-35.7	no	0	0	0	0	0	2	0	0
LC727851.1	False	0.1402088181724523	False	50897	70	-40.9	no	0	0	0	0	0	2	0	0
LC727852.1	False	0.1402088181724523	False	50897	70	-40.9	no	0	0	0	0	0	2	0	0
LC727853.1	True	0.5498953468904492	False	48005	70	-35.7	no	0	0	0	0	0	2	0	0
LC727854.1	True	0.5498953468904492	False	48001	70	-35.7	no	0	0	0	0	0	2	0	0
LC727855.1	True	0.9543836564423924	False	47994	70	-35.6	no	0	0	0	0	0	2	0	0
LC727856.1	True	0.5348179514992618	False	48006	70	-35.7	no	0	0	0	0	0	2	0	0
LC727857.1	True	0.5910987680713132	False	50869	71	-39.4	no	0	0	0	0	0	2	0	0
LC727858.1	False	0.2550716555779998	False	50844	69	-34.9	no	0	0	0	0	0	2	0	0
LC727859.1	False	0.1123428890590702	False	50863	70	-41.1	no	0	0	0	0	0	2	0	0
LC727860.1	False	0.1123428890590702	False	50846	70	-41.1	no	0	0	0	0	0	2	0	0
LC727861.1	False	0.1123428890590702	False	50844	70	-41.1	no	0	0	0	0	0	2	0	0
LC727862.1	False	0.1123428890590702	False	50844	70	-41.1	no	0	0	0	0	0	2	0	0
LC727863.1	False	0.2550716555779998	False	50845	69	-34.9	no	0	0	0	0	0	2	0	0
LC727864.1	False	0.1123428890590702	False	50852	70	-41.1	no	0	0	0	0	0	2	0	0
LC727865.1	False	0.1123428890590702	False	50852	70	-41.1	no	0	0	0	0	0	2	0	0
LC727866.1	False	0.1123428890590702	False	50844	70	-41.1	no	0	0	0	0	0	2	0	0
LC727867.1	False	0.1123428890590702	False	50847	70	-41.1	no	0	0	0	0	0	2	0	0
LC727868.1	False	0.3797129132450136	False	50846	71	-40.4	no	0	0	0	0	0	2	0	0
LC727869.1	False	0.4363196139942483	False	47945	70	-35.2	no	0	0	0	0	0	2	0	0
LC727870.1	False	0.3485563357565418	False	53854	74	-34.9	no	0	0	0	0	0	2	0	0
LC727871.1	False	0.4838260879403182	False	55120	75	-37.5	no	0	0	0	0	0	2	0	0
LC727872.1	True	0.6224550808242106	False	55960	76	-37.1	no	0	0	0	0	0	2	0	0
LC727873.1	False	2.381973901202332e-05	False	43064	66	-40.8	no	0	0	0	0	0	2	0	0
LC727874.1	False	0.0004072329654457	False	43037	66	-40.8	no	0	0	0	0	0	2	0	0
LC727875.1	False	0.0004031884942481	False	43063	66	-40.8	no	0	0	0	0	0	2	0	0
LC727876.1	False	0.0605964770728452	False	50414	62	-104.6	no	0	0	0	0	0	2	0	0
LC727877.1	False	0.0719135484357151	False	49924	62	-104.5	no	0	0	0	0	0	2	0	0
LC727878.1	False	0.0610569338907034	False	50413	62	-104.5	no	0	0	0	0	0	2	0	0
LC727879.1	False	0.0950037374925188	False	51735	64	-114.8	no	0	0	0	0	0	2	0	0
LC727880.1	False	0.0609858657716286	False	50243	62	-104.5	no	0	0	0	0	0	2	0	0
LC727881.1	False	0.00949625840976	False	92886	118	-61.0	no	0	0	0	0	0	2	0	0
LC727882.1	False	0.1049338810293897	False	51876	65	-102.0	no	0	0	0	0	0	2	0	0
LC727883.1	False	0.1049338810293897	False	51876	65	-102.0	no	0	0	0	0	0	2	0	0
LC727884.1	False	0.1031779581918549	False	51392	65	-102.0	no	0	0	0	0	0	2	0	0
LC727885.1	False	0.1049338810293897	False	51868	65	-102.0	no	0	0	0	0	0	2	0	0
LC727886.1	False	0.1047808025416022	False	51696	65	-102.0	no	0	0	0	0	0	2	0	0
LC727887.1	False	0.099555168023545	False	51723	64	-105.4	no	0	0	0	0	0	2	0	0
LC727888.1	False	0.0484001154306216	False	50250	62	-95.8	no	0	0	0	0	0	2	0	0
LC727889.1	False	0.0226835098996194	False	51315	63	-97.9	no	0	0	0	0	0	2	0	0
LC727890.1	False	0.0585869675892408	False	52602	65	-97.7	no	0	0	0	0	0	1	0	0
LC727891.1	True	0.5745152397217477	False	54143	75	-96.6	no	0	0	0	0	0	2	0	0
LC727892.1	True	0.5262321335797618	False	54180	75	-97.7	no	0	0	0	0	0	2	0	0
LC727893.1	True	0.5413955707243912	False	53979	75	-97.7	no	0	0	0	0	0	2	0	0
LC727894.1	True	0.5413955707243912	False	54006	75	-97.7	no	0	0	0	0	0	2	0	0
LC727895.1	False	0.2277583500082274	False	93555	129	-61.8	no	0	0	0	0	0	2	0	0
LC727896.1	True	0.7308235341923572	False	55466	78	-97.1	no	0	0	0	0	0	2	0	0
LC727897.1	True	0.7426412491468244	False	55304	78	-97.1	no	0	0	0	0	0	2	0	0
LC727898.1	True	0.7308235341923572	False	55498	78	-97.1	no	0	0	0	0	0	2	0	0
LC727899.1	True	0.7307400390892907	False	55610	78	-97.1	no	0	0	0	0	0	2	0	0
LC727900.1	True	0.5413955707243912	False	54098	75	-97.7	no	0	0	0	0	0	2	0	0
LC727901.1	True	0.5261263260320751	False	54217	75	-97.7	no	0	0	0	0	0	2	0	0
LC727902.1	True	0.5972948961948987	False	54147	75	-97.7	no	0	0	0	0	0	2	0	0
LC727903.1	False	0.2013734356184015	False	64335	83	-22.0	no	0	0	0	0	0	2	0	0
LC727904.1	False	0.0010612506782504	False	60207	79	-49.7	no	0	0	0	0	0	2	0	0
MF155889.1	False	0.0383657307196254	False	6698	10	-18.1	no	0	0	0	0	0	0	0	0
MG966533.1	False	0.0623115972952671	False	10584	20	0.0	no	0	0	0	0	0	0	0	0
MK448317.1	False	0.0549973540021837	False	10653	21	-0.8	no	0	0	0	0	0	0	0	0
MK448318.1	False	0.0549973540021837	False	10653	21	-0.8	no	0	0	0	0	0	0	0	0
MK448319.1	False	0.0549973540021837	False	10653	21	-0.8	no	0	0	0	0	0	0	0	0
MK448320.1	False	0.020530022553989	False	9427	17	-1.0	no	0	0	0	0	0	0	0	0
MK448321.1	False	0.030406854546535	False	13630	20	-0.5	no	0	0	0	0	0	0	0	0
MK448322.1	False	0.017184742238699	False	14367	26	-7.2	no	0	0	0	0	0	0	0	0
MK448323.1	False	0.0129625189794978	False	13666	24	-7.7	no	0	0	0	0	0	0	0	0
MK448324.1	False	0.0400665483852932	False	19471	29	-5.1	no	0	0	0	0	0	0	0	0
MK448325.1	False	0.0148829985805796	False	19694	31	-10.7	no	0	0	0	0	0	0	0	0
MK448326.1	False	0.0073840904793864	False	13160	22	-11.2	no	0	0	0	0	0	0	0	0
MK448327.1	False	0.0185142465309133	False	14365	26	-7.4	no	0	0	0	0	0	0	0	0
MK448328.1	False	0.103071881503363	False	12210	27	-8.2	no	0	0	0	0	0	0	0	0
MK448329.1	False	0.0148829985805796	False	19697	31	-10.7	no	0	0	0	0	0	0	0	0
MK448330.1	False	0.103898659433097	False	12210	27	-8.1	no	0	0	0	0	0	0	0	0
MK448331.1	False	0.1104729853227186	False	11974	27	-7.4	no	0	0	0	0	0	0	0	0
MK448332.1	False	0.1104729853227186	False	11974	27	-7.4	no	0	0	0	0	0	0	0	0
MK448333.1	False	0.103071881503363	False	12210	27	-8.2	no	0	0	0	0	0	0	0	0
MK448334.1	False	0.0697414881688736	False	8222	17	-0.3	no	0	0	0	0	0	0	0	0
MK448335.1	False	0.0148829985805796	False	19697	31	-10.7	no	0	0	0	0	0	0	0	0
MK448336.1	False	0.012298341261419	False	14728	26	-6.8	no	0	0	0	0	0	0	0	0
MK448337.1	False	0.031977794087866	False	9983	18	-0.9	no	0	0	0	0	0	0	0	0
MK448338.1	False	0.0329320369893498	False	12319	26	-6.5	no	0	0	0	0	0	0	0	0
MK448339.1	False	0.0024798941737538	False	14005	24	-11.4	no	0	0	0	0	0	0	0	0
MK448340.1	False	0.103071881503363	False	12209	27	-8.2	no	0	0	0	0	0	0	0	0
MK448341.1	False	0.0661404974620721	False	9538	19	-1.3	no	0	0	0	0	0	0	0	0
MK448342.1	False	0.1871136511585968	False	8281	15	-1.4	no	0	0	0	0	0	0	0	0
MK448343.1	False	0.0343062679475327	False	14338	23	-12.8	no	0	0	0	0	0	0	0	0
MK448344.1	False	0.0073840904793864	False	13418	22	-11.2	no	0	0	0	0	0	0	0	0
MK448345.1	False	0.059372136729833	False	8144	12	0.0	no	0	0	0	0	0	0	0	0
MK448346.1	False	0.0045477329357182	False	13967	24	-10.5	no	0	0	0	0	0	0	0	0
MK448347.1	False	0.0072787298508263	False	12900	22	-13.3	no	0	0	0	0	0	0	0	0
MK448348.1	False	0.0726500490725006	False	10909	20	0.0	no	0	0	0	0	0	0	0	0
MK448349.1	False	0.1072649263509764	False	9789	16	0.0	no	0	0	0	0	0	0	0	0
MK448350.1	False	0.049612057944413	False	14876	24	-8.2	no	0	0	0	0	0	0	0	0
MK448351.1	False	0.1589991937664214	False	13726	21	-0.8	no	0	0	0	0	0	0	0	0
MK448352.1	False	0.1589991937664214	False	13726	21	-0.8	no	0	0	0	0	0	0	0	0
MK448353.1	False	0.1616417840073374	False	13726	21	-0.8	no	0	0	0	0	0	0	0	0
MK448354.1	False	0.093000567065583	False	10073	18	-0.7	no	0	0	0	0	0	0	0	0
MK448355.1	False	0.0163177851345925	False	9826	15	-0.3	no	0	0	0	0	0	0	0	0
MK448356.1	False	0.0077537414283958	False	9586	18	-0.5	no	0	0	0	0	0	0	0	0
MK448357.1	False	0.2204302789133522	False	10114	19	-0.2	no	0	0	0	0	0	0	0	0
MK448358.1	False	0.2204302789133522	False	10114	19	-0.2	no	0	0	0	0	0	0	0	0
MK448359.1	False	0.0579980589607132	False	9550	16	-0.4	no	0	0	0	0	0	0	0	0
MK448360.1	False	0.0124051517107394	False	9984	17	-0.5	no	0	0	0	0	0	0	0	0
MK448361.1	False	0.0634445426445064	False	8726	14	-0.1	no	0	0	0	0	0	0	0	0
MK448362.1	False	0.0634445426445064	False	8726	14	-0.1	no	0	0	0	0	0	0	0	0
MK448363.1	False	0.0128681200764696	False	13799	21	-8.7	no	0	0	0	0	0	0	0	0
MK448364.1	False	0.0158944065793947	False	8609	16	-0.1	no	0	0	0	0	0	0	0	0
MK448365.1	False	0.0128505011283058	False	13181	23	-0.2	no	0	0	0	0	0	0	0	0
MK448366.1	False	0.0278304592617222	False	9753	18	-0.1	no	0	0	0	0	0	0	0	0
MK448367.1	False	0.0093686434895318	False	9420	17	-0.2	no	0	0	0	0	0	0	0	0
MK448368.1	False	0.0128186729862596	False	12126	21	-0.3	no	0	0	0	0	0	0	0	0
MK448369.1	False	0.0241254324508538	False	11081	17	-0.3	no	0	0	0	0	0	0	0	0
MK448370.1	False	0.0295551672992066	False	14082	25	-5.6	no	0	0	0	0	0	0	0	0
MK448371.1	False	0.010905187949394	False	9600	15	-0.9	no	0	0	0	0	0	0	0	0
MK448372.1	False	0.010905187949394	False	9602	15	-0.9	no	0	0	0	0	0	0	0	0
MK448373.1	False	0.0848903762741114	False	9656	14	-0.4	no	0	0	0	0	0	0	0	0
MK448374.1	False	0.1405923584497093	False	10327	19	-0.2	no	0	0	0	0	0	0	0	0
MK448375.1	False	0.010905187949394	False	9600	15	-0.9	no	0	0	0	0	0	0	0	0
MK448376.1	False	0.0146593778465124	False	10273	19	-0.1	no	0	0	0	0	0	0	0	0
MK448377.1	False	0.0112102077831668	False	9588	15	-0.9	no	0	0	0	0	0	0	0	0
MK448378.1	False	0.0112102077831668	False	9588	15	-0.9	no	0	0	0	0	0	0	0	0
MK448379.1	False	0.010905187949394	False	9600	15	-0.9	no	0	0	0	0	0	0	0	0
MK448380.1	False	0.0038924130849688	False	14270	24	-6.9	no	0	0	0	0	0	0	0	0
MK448381.1	False	0.0154457286843346	False	10362	17	-0.4	no	0	0	0	0	0	0	0	0
MK448382.1	False	0.0373507127854004	False	6450	11	0.0	no	0	0	0	0	0	0	0	0
MK448383.1	False	0.0650154393127807	False	13395	17	-0.4	no	0	0	0	0	0	0	0	0
MK448384.1	False	0.0046549692733395	False	15611	28	-0.0	no	0	0	0	0	0	0	0	0
MK448385.1	False	0.1892961339290373	False	10820	19	-0.0	no	0	0	0	0	0	0	0	0
MK448386.1	False	0.2781052958484968	False	13321	23	-0.6	no	0	0	0	0	0	0	0	0
MK448387.1	False	0.081076668597382	False	10300	17	-0.2	no	0	0	0	0	0	0	0	0
MK448388.1	False	0.0039604528365196	False	12747	24	0.0	no	0	0	0	0	0	0	0	0
MK448389.1	False	0.0105479394997641	False	11613	20	-0.8	no	0	0	0	0	0	0	0	0
MK448390.1	False	0.0902060714516076	False	9627	14	-0.4	no	0	0	0	0	0	0	0	0
MK448391.1	False	0.0394619930349849	False	11158	15	-0.8	no	0	0	0	0	0	0	0	0
MK448392.1	False	0.0218787851954865	False	14841	26	-6.3	no	0	0	0	0	0	0	0	0
MK448393.1	False	0.0367245915472127	True	12203	18	-1.6	no	0	0	1	0	0	0	0	0
MK448394.1	False	0.0260734456165915	False	14560	24	-0.4	no	0	0	0	0	0	0	0	0
MK448395.1	False	0.0119471176818813	False	10809	18	-1.1	no	0	0	0	0	0	0	0	0
MK448396.1	False	0.0260734456165915	False	14560	24	-0.4	no	0	0	0	0	0	0	0	0
MK448397.1	False	0.0260734456165915	False	14560	24	-0.4	no	0	0	0	0	0	0	0	0
MK448398.1	False	0.0260734456165915	False	14560	24	-0.4	no	0	0	0	0	0	0	0	0
MK448399.1	False	0.0260734456165915	False	14560	24	-0.4	no	0	0	0	0	0	0	0	0
MK448400.1	False	0.0275065229188779	False	10789	17	-1.0	no	0	0	0	0	0	1	0	0
MK448401.1	False	0.007830127909568	False	12433	18	-2.3	no	0	0	0	0	0	0	0	0
MK448402.1	False	0.0362338126447467	False	9421	17	-0.2	no	0	0	0	0	0	0	0	0
MK448403.1	False	0.1546499696528546	False	10632	16	-0.7	no	0	0	0	0	0	0	0	0
MK448404.1	False	0.0444689587085031	False	13506	24	-0.4	no	0	0	0	0	0	0	0	0
MK448405.1	False	0.0028144500434483	False	14670	26	-0.9	no	0	0	0	0	0	0	0	0
MK448406.1	False	0.0581870819342001	False	10429	19	0.0	no	0	0	0	0	0	0	0	0
MK448407.1	False	0.1625797959993696	False	11176	19	-0.5	no	0	0	0	0	0	0	0	0
MK448408.1	False	0.0186506194136879	False	12891	20	-1.4	no	0	0	0	0	0	0	0	0
MK448409.1	False	0.3290200826912849	False	11749	23	-0.1	no	0	0	0	0	0	0	0	0
MK448410.1	False	0.1232944601762474	False	11622	22	-0.5	no	0	0	0	0	0	0	0	0
MK448411.1	False	0.0380522445199084	False	10689	19	-0.8	no	0	0	0	0	0	0	0	0
MK448412.1	False	0.0128681200764696	False	13799	21	-8.7	no	0	0	0	0	0	0	0	0
MK448413.1	False	0.0711951896689915	False	10988	19	-0.5	no	0	0	0	0	0	0	0	0
MK448414.1	False	0.0236580133826129	False	11271	21	-0.4	no	0	0	0	0	0	0	0	0
MK448415.1	False	0.2256566819420507	False	12024	21	-0.9	no	0	0	0	0	0	0	0	0
MK448416.1	False	0.1974197754857657	False	12236	20	-0.6	no	0	0	0	0	0	0	0	0
MK448417.1	False	0.2210209478613303	False	12001	18	-0.4	no	0	0	0	0	0	0	0	0
MK448418.1	False	0.2041701790462473	False	13486	15	-0.2	no	0	0	0	0	0	0	0	0
MK448419.1	False	0.0166455400381315	False	10323	16	-0.9	no	0	0	0	0	0	0	0	0
MK448420.1	False	0.0159439179324355	False	14007	19	-2.0	no	0	0	0	0	0	0	0	0
MK448421.1	False	0.0199069840150005	False	8688	14	0.0	no	0	0	0	0	0	0	0	0
MK448422.1	False	0.0690403522946351	False	13409	20	-2.1	no	0	0	0	0	0	0	0	0
MK448423.1	False	0.1264963137971828	False	10420	18	-0.5	no	0	0	0	0	0	0	0	0
MK448424.1	False	0.0500919050910625	False	9486	17	-0.1	no	0	0	0	0	0	0	0	0
MK448425.1	False	0.0899925029905112	False	12027	19	-0.5	no	0	0	0	0	0	0	0	0
MK448426.1	False	0.0217326175475137	False	9989	16	-0.4	no	0	0	0	0	0	0	0	0
MK448427.1	False	0.0240231930347559	False	18078	30	-0.5	no	0	0	0	0	0	0	0	0
MK448428.1	False	0.0718791140255987	False	12183	21	-0.3	no	0	0	0	0	0	0	0	0
MK448429.1	False	0.1652228572894205	False	15903	21	-0.1	no	0	0	0	0	0	0	0	0
MK448430.1	False	0.0622259132174375	False	11517	19	-0.6	no	0	0	0	0	0	0	0	0
MK448431.1	False	0.0454464544390734	False	12881	23	-0.4	no	0	0	0	0	0	0	0	0
MK448432.1	False	0.0089766420735035	False	9874	17	-1.0	no	0	0	0	0	0	0	0	0
MK448433.1	False	0.0266037301226155	False	9893	18	-0.5	no	0	0	0	0	0	0	0	0
MK448434.1	False	0.1070801720276249	False	11564	19	-0.4	no	0	0	0	0	0	0	0	0
MK448435.1	False	0.0682845034972698	False	14024	23	-0.6	no	0	0	0	0	0	0	0	0
MK448436.1	False	0.015794318570507	False	11701	20	-0.4	no	0	0	0	0	0	0	0	0
MK448437.1	False	0.0107146439480872	False	12235	19	-1.2	no	0	0	0	0	0	0	0	0
MK448438.1	False	0.1974197754857657	False	12473	20	-0.6	no	0	0	0	0	0	0	0	0
MK448439.1	False	0.0588735087879916	False	11486	19	-0.3	no	0	0	0	0	0	0	0	0
MK448440.1	False	0.0108811083909225	False	12236	20	-1.0	no	0	0	0	0	0	0	0	0
MK448441.1	False	0.0428902426796202	False	12878	23	-0.4	no	0	0	0	0	0	0	0	0
MK448442.1	False	0.011306136524575	False	15189	25	-0.4	no	0	0	0	0	0	0	0	0
MK448443.1	False	0.0911991200049888	False	10319	17	-0.9	no	0	0	0	0	0	0	0	0
MK448444.1	False	0.0069917666921319	False	9131	17	-0.1	no	0	0	0	0	0	0	0	0
MK448445.1	False	0.0815365402098239	False	13470	23	-1.3	no	0	0	0	0	0	0	0	0
MK448446.1	False	0.1082098539793964	False	11734	18	-0.6	no	0	0	0	0	0	0	0	0
MK448447.1	False	0.104715277935315	False	11817	20	-0.5	no	0	0	0	0	0	0	0	0
MK448448.1	False	0.0243269827221545	False	10251	16	-0.1	no	0	0	0	0	0	0	0	0
MK448449.1	False	0.0894807679372668	False	9340	16	-0.6	no	0	0	0	0	0	0	0	0
MK448450.1	False	0.0620768798340547	False	10884	18	-0.6	no	0	0	0	0	0	0	0	0
MK448451.1	False	0.0615442580270195	False	12166	19	-0.6	no	0	0	0	0	0	0	0	0
MK448452.1	False	0.3213035875694641	False	11820	20	-0.4	no	0	0	0	0	0	0	0	0
MK448453.1	False	0.0621713600508454	False	15342	23	-0.7	no	0	0	0	0	0	0	0	0
MK448454.1	False	0.0480729557529122	False	9979	19	-0.3	no	0	0	0	0	0	0	0	0
MK448455.1	False	0.0350506948414558	False	10972	16	-0.5	no	0	0	0	0	0	0	0	0
MK448456.1	False	0.0098191168027934	False	12167	21	-0.4	no	0	0	0	0	0	0	0	0
MK448457.1	False	0.0553445408017544	False	14257	20	-0.1	no	0	0	0	0	0	0	0	0
MK448458.1	False	0.0473564027983756	False	8636	13	0.0	no	0	0	0	0	0	0	0	0
MK448459.1	False	0.0049554862815819	False	12015	21	-0.1	no	0	0	0	0	0	0	0	0
MK448460.1	False	0.0219988389207279	False	8637	14	0.0	no	0	0	0	0	0	0	0	0
MK448461.1	False	0.2251231135550245	False	7691	11	-0.1	no	0	0	0	0	0	0	0	0
MK448462.1	False	0.004425629240171	False	10992	16	-0.3	no	0	0	0	0	0	0	0	0
MK448463.1	False	0.0219988389207279	False	8637	14	0.0	no	0	0	0	0	0	0	0	0
MK448464.1	False	0.1242022211565227	False	15996	23	-0.1	no	0	0	0	0	0	0	0	0
MK448465.1	False	0.0452855377451254	False	13023	24	-0.1	no	0	0	0	0	0	0	0	0
MK448466.1	False	0.0544831684037757	False	12913	24	-0.1	no	0	0	0	0	0	0	0	0
MK448467.1	False	0.0323501545721288	False	15724	22	-0.1	no	0	0	0	0	0	0	0	0
MK448468.1	False	0.0497822409571657	False	12919	23	-0.1	no	0	0	0	0	0	0	0	0
MK448469.1	False	0.0321307908140752	False	16184	22	-0.1	no	0	0	0	0	0	0	0	0
MK448470.1	False	0.0190140038546782	False	11901	19	0.0	no	0	0	0	0	0	0	0	0
MK448471.1	False	0.0334104334246091	False	14097	23	-0.1	no	0	0	0	0	0	0	0	0
MK448472.1	False	0.0094835205148858	False	14579	22	-9.3	no	0	0	0	0	0	0	0	0
MK448473.1	False	0.0456538897362381	False	10202	19	-0.0	no	0	0	0	0	0	0	0	0
MK448474.1	False	0.0400551735150174	False	14173	24	-0.0	no	0	0	0	0	0	0	0	0
MK448475.1	False	0.1235649905183621	False	16457	23	-0.1	no	0	0	0	0	0	0	0	0
MK448476.1	False	0.0545399145257312	False	13027	24	-0.1	no	0	0	0	0	0	0	0	0
MK448477.1	False	0.0532827976547464	False	9180	14	-0.0	no	0	0	0	0	0	0	0	0
MK448478.1	False	0.0499774784961227	False	17140	28	-0.1	no	0	0	0	0	0	0	0	0
MK448479.1	False	0.0128681200764696	False	13799	21	-8.7	no	0	0	0	0	0	0	0	0
MK448480.1	False	0.0238177524355846	False	17062	25	-0.1	no	0	0	0	0	0	0	0	0
MK448481.1	False	0.0215676576499214	False	13211	23	-0.1	no	0	0	0	0	0	0	0	0
MK448482.1	False	0.0119445527931632	False	7378	12	-0.0	no	0	0	0	0	0	0	0	0
MK448483.1	False	0.0464384448753054	False	9907	14	-0.7	no	0	0	0	0	0	1	0	0
MK448484.1	False	0.0013757388696413	False	13023	18	-0.3	no	0	0	0	0	0	0	0	0
MK448485.1	False	0.0140197396684191	False	9732	18	-0.4	no	0	0	0	0	0	0	0	0
MK448486.1	False	0.1719480851250723	False	9434	17	-0.4	no	0	0	0	0	0	0	0	0
MK448487.1	False	0.0223975757756687	False	12626	18	-1.0	no	0	0	0	0	0	0	0	0
MK448488.1	False	0.0179937209355702	False	13633	27	-1.0	no	0	0	0	0	0	0	0	0
MK448489.1	False	0.0650582711745486	False	13493	25	-0.8	no	0	0	0	0	0	0	0	0
MK448490.1	False	0.2819494502117912	False	9531	16	-0.5	no	0	0	0	0	0	0	0	0
MK448491.1	False	0.0250403687700855	False	13282	25	-6.8	no	0	0	0	0	0	0	0	0
MK448492.1	False	0.307013222057898	False	12231	23	-0.8	no	0	0	0	0	0	0	0	0
MK448493.1	False	0.3249383204555833	False	9035	16	-0.5	no	0	0	0	0	0	0	0	0
MK448494.1	False	0.0228791305385709	False	12949	20	-0.8	no	0	0	0	0	0	0	0	0
MK448495.1	False	0.0125665061339121	False	11832	19	-1.4	no	0	0	0	0	0	0	0	0
MK448496.1	False	0.1630276954523221	False	11933	22	-0.7	no	0	0	0	0	0	0	0	0
MK448497.1	False	0.232609079214705	False	12875	23	-0.8	no	0	0	0	0	0	0	0	0
MK448498.1	False	0.0228791305385709	False	12949	20	-0.8	no	0	0	0	0	0	0	0	0
MK448499.1	False	0.0584595221432211	False	8343	20	-0.1	no	0	0	0	0	0	0	0	0
MK448500.1	False	0.0584595221432211	False	8343	20	-0.1	no	0	0	0	0	0	0	0	0
MK448501.1	False	0.1307675419720245	False	14286	21	-24.5	no	0	0	0	0	0	0	0	0
MK448502.1	False	0.0128681200764696	False	13799	21	-8.7	no	0	0	0	0	0	0	0	0
MK448503.1	False	0.0055257429228409	False	10708	17	-9.6	no	0	0	0	0	0	0	0	0
MK448504.1	False	0.0940242767616269	False	13122	21	-14.5	no	0	0	0	0	0	0	0	0
MK448505.1	False	0.0047602944621295	False	11942	21	-11.6	no	0	0	0	0	0	0	0	0
MK448506.1	False	0.0650779585415399	False	11958	22	-2.2	no	0	0	0	0	0	0	0	0
MK448507.1	False	0.0405921539865138	False	15425	23	-13.8	no	0	0	0	0	0	0	0	0
MK448508.1	False	0.0018595361068321	False	13390	22	-11.1	no	0	0	0	0	0	0	0	0
MK448509.1	False	0.0992184943456436	False	9886	22	-0.7	no	0	0	0	0	0	0	0	0
MK448510.1	False	0.0471599321536191	False	13870	23	-14.6	no	0	0	0	0	0	0	0	0
MK448511.1	False	0.0125137407889144	False	13209	21	-12.7	no	0	0	0	0	0	0	0	0
MK448512.1	False	0.0108355430806788	False	13504	24	-8.4	no	0	0	0	0	0	0	0	0
MK448513.1	False	0.1368835509285703	False	11389	26	-10.2	no	0	0	0	0	0	0	0	0
MK448514.1	False	0.0072787298508263	False	12900	22	-13.3	no	0	0	0	0	0	0	0	0
MK448515.1	False	0.0416676528953687	False	11555	22	-7.0	no	0	0	0	0	0	0	0	0
MK448516.1	False	0.0585386353266633	False	12950	20	-15.6	no	0	0	0	0	0	0	0	0
MK448517.1	False	0.0128240282390385	False	11944	19	-7.0	no	0	0	0	0	0	0	0	0
MK448518.1	False	0.0034928322182101	False	13762	22	-7.1	no	0	0	0	0	0	0	0	0
MK448519.1	False	0.050257466985889	False	13287	21	-13.5	no	0	0	0	0	0	0	0	0
MK448520.1	False	0.0108355430806788	False	13504	24	-8.4	no	0	0	0	0	0	0	0	0
MK448521.1	False	0.0750894930445799	False	13965	24	-14.9	no	0	0	0	0	0	0	0	0
MK448522.1	False	0.1368835509285703	False	11389	26	-10.2	no	0	0	0	0	0	0	0	0
MK448523.1	False	0.0389630205898818	False	15150	28	-2.3	no	0	0	0	0	0	0	0	0
MK448524.1	False	0.003409551795615	False	10344	19	-0.2	no	0	0	0	0	0	0	0	0
MK448525.1	False	0.0025235810152964	False	9946	16	-1.3	no	0	0	0	0	0	0	0	0
MK448526.1	False	0.0011031133919377	False	16670	30	-3.8	no	0	0	0	0	0	0	0	0
MK448527.1	False	0.0087543452760525	False	9008	16	-0.4	no	0	0	0	0	0	0	0	0
MK448528.1	False	0.0087543452760525	False	9008	16	-0.4	no	0	0	0	0	0	0	0	0
MK448529.1	False	0.111244859348476	False	11884	19	-0.0	no	0	0	0	0	0	0	0	0
MK448530.1	False	0.0106237111975743	False	12384	18	-0.0	no	0	0	0	0	0	0	0	0
MK448531.1	False	0.111244859348476	False	11884	19	-0.0	no	0	0	0	0	0	0	0	0
MK448532.1	False	0.1355630447090231	False	9761	18	-0.0	no	0	0	0	0	0	0	0	0
MK448533.1	False	0.0085255653392781	False	12384	18	-0.0	no	0	0	0	0	0	0	0	0
MK448534.1	False	0.0094813435915342	False	9720	16	-0.3	no	0	0	0	0	0	0	0	0
MK448535.1	False	0.0047448309071334	False	10617	18	-1.1	no	0	0	0	0	0	0	0	0
MK448536.1	True	0.5250550310523704	False	11341	18	-2.9	no	0	0	0	0	0	0	0	0
MK448537.1	False	0.4793824592063123	False	10038	18	-2.7	no	0	0	0	0	0	0	0	0
MK448538.1	False	0.1126427605453524	False	10042	18	-3.2	no	0	0	0	0	0	0	0	0
MK448539.1	False	0.0467954875745462	False	10063	18	-3.2	no	0	0	0	0	0	0	0	0
MK448540.1	False	0.0457887836100754	False	9196	15	-2.6	no	0	0	0	0	0	0	0	0
MK448541.1	False	0.0128681200764696	False	13799	21	-8.7	no	0	0	0	0	0	0	0	0
MK448542.1	False	0.3492792435267837	False	8750	15	-0.7	no	0	0	0	0	0	0	0	0
MK448543.1	False	0.1126427605453524	False	10042	18	-3.2	no	0	0	0	0	0	0	0	0
MK448544.1	False	0.022002940306222	False	9994	17	-1.1	no	0	0	0	0	0	0	0	0
MK448545.1	False	0.1126427605453524	False	10042	18	-3.2	no	0	0	0	0	0	0	0	0
MK448546.1	False	0.0101512625129788	False	10757	20	-0.3	no	0	0	0	0	0	0	0	0
MK448547.1	False	0.0047448309071334	False	10617	18	-1.3	no	0	0	0	0	0	0	0	0
MK448548.1	False	0.0151153193079576	False	10592	18	-0.7	no	0	0	0	0	0	0	0	0
MK448549.1	False	0.0128681200764696	False	13799	21	-8.7	no	0	0	0	0	0	0	0	0
MK448550.1	False	0.0402484184488824	False	11346	17	-7.9	no	0	0	0	0	0	0	0	0
MK448551.1	False	0.1126427605453524	False	10042	18	-3.2	no	0	0	0	0	0	0	0	0
MK448552.1	False	0.06110497175607	False	8441	16	-0.1	no	0	0	0	0	0	0	0	0
MK448553.1	False	0.0441593915460174	False	9159	15	-3.0	no	0	0	0	0	0	0	0	0
MK448554.1	True	0.538179986196447	False	9714	16	-2.2	no	0	0	0	0	0	0	0	0
MK448555.1	False	0.0047448309071334	False	10616	18	-1.1	no	0	0	0	0	0	0	0	0
MK448556.1	False	0.0045219484892261	False	13272	20	-0.0	no	0	0	0	0	0	0	0	0
MK448557.1	False	0.4273712312313275	False	10319	19	-1.1	no	0	0	0	0	0	0	0	0
MK448558.1	False	0.1873658757645315	False	9201	18	-1.5	no	0	0	0	0	0	0	0	0
MK448559.1	False	0.0441593915460174	False	9159	15	-3.0	no	0	0	0	0	0	0	0	0
MK448560.1	False	0.0803117705259015	False	11817	20	-0.8	no	0	0	0	0	0	0	0	0
MK448561.1	False	0.0319349245929912	False	9150	13	-0.3	no	0	0	0	0	0	0	0	0
MK448562.1	False	0.0181507700676404	False	7682	13	-2.4	no	0	0	0	0	0	0	0	0
MK448563.1	False	0.00765374509476	False	7858	16	-5.4	no	0	0	0	0	0	0	0	0
MK448564.1	False	0.0028209893432238	False	8057	14	-6.1	no	0	0	0	0	0	0	0	0
MK448565.1	False	0.0028209893432238	False	8057	14	-6.1	no	0	0	0	0	0	0	0	0
MK448566.1	False	0.00765374509476	False	7858	16	-5.4	no	0	0	0	0	0	0	0	0
MK448567.1	False	0.0054656804008554	False	7858	16	-5.4	no	0	0	0	0	0	0	0	0
MK448568.1	False	0.0059030900885471	False	7966	14	-6.3	no	0	0	0	0	0	0	0	0
MK448569.1	False	0.0047652740582195	False	11378	20	-4.4	no	0	0	0	0	0	0	0	0
MK448570.1	False	0.0060597731897584	False	7915	15	-4.7	no	0	0	0	0	0	0	0	0
MK448571.1	False	0.00765374509476	False	7858	16	-5.4	no	0	0	0	0	0	0	0	0
MK448572.1	False	0.0821077148275008	False	9889	14	-0.3	no	0	0	0	0	0	0	0	0
MK448573.1	False	0.0060597731897584	False	7916	15	-4.7	no	0	0	0	0	0	0	0	0
MK448574.1	False	0.0059115384768446	False	7630	13	-5.7	no	0	0	0	0	0	0	0	0
MK448575.1	False	0.00765374509476	False	7858	16	-5.4	no	0	0	0	0	0	0	0	0
MK448576.1	False	0.0047721018433663	False	10927	19	-3.9	no	0	0	0	0	0	0	0	0
MK448577.1	False	0.0357413598059677	False	12004	17	-2.9	no	0	0	0	0	0	0	0	0
MK448578.1	False	0.0080799254721591	False	6041	10	-3.4	no	0	0	0	0	0	0	0	0
MK448579.1	False	0.0575510379024772	False	12537	23	-0.0	no	0	0	0	0	0	0	0	0
MK448580.1	False	0.0303790438528717	False	12025	21	-0.5	no	0	0	0	0	0	0	0	0
MK448581.1	False	0.0048568064976532	False	12220	21	-0.0	no	0	0	0	0	0	0	0	0
MK448582.1	False	0.0749680896996468	False	9851	15	-0.1	no	0	0	0	0	0	0	0	0
MK448583.1	False	0.0334569841088567	False	12522	20	-0.0	no	0	0	0	0	0	0	0	0
MK448584.1	False	0.0797035706269733	False	8156	14	-0.1	no	0	0	0	0	0	0	0	0
MK448585.1	False	0.0695503543945359	False	12998	21	-0.2	no	0	0	0	0	0	0	0	0
MK448586.1	False	0.041547703295207	False	12912	24	-0.0	no	0	0	0	0	0	0	0	0
MK448587.1	False	0.0541771147075823	False	9459	16	-0.7	no	0	0	0	0	0	0	0	0
MK448588.1	False	0.0382770254058688	False	13147	20	-0.0	no	0	0	0	0	0	0	0	0
MK448589.1	False	0.0165331470227162	False	10649	21	-0.2	no	0	0	0	0	0	0	0	0
MK448590.1	False	0.0153349451764688	False	13519	24	-0.1	no	0	0	0	0	0	0	0	0
MK448591.1	False	0.0464479809881701	False	9658	17	-0.1	no	0	0	0	0	0	0	0	0
MK448592.1	False	0.0617251285797307	False	9866	16	-0.4	no	0	0	0	0	0	0	0	0
MK448593.1	False	0.0617251285797307	False	9866	16	-0.4	no	0	0	0	0	0	0	0	0
MK448594.1	False	0.0222116451788762	False	8430	13	0.0	no	0	0	0	0	0	0	0	0
MK448595.1	False	0.0617251285797307	False	9866	16	-0.4	no	0	0	0	0	0	0	0	0
MK448596.1	False	0.0222116451788762	False	8430	13	0.0	no	0	0	0	0	0	0	0	0
MK448597.1	False	0.0222116451788762	False	8430	13	0.0	no	0	0	0	0	0	0	0	0
MK448598.1	False	0.0617251285797307	False	9866	16	-0.4	no	0	0	0	0	0	0	0	0
MK448599.1	False	0.0042690790350329	False	8936	14	-0.6	no	0	0	0	0	0	0	0	0
MK448600.1	False	0.0065112949272193	False	9984	17	-0.3	no	0	0	0	0	0	0	0	0
MK448601.1	False	0.0029729879142291	False	13384	19	-0.1	no	0	0	0	0	0	0	0	0
MK448602.1	False	0.0116259122566281	False	10673	18	-1.2	no	0	0	0	0	0	0	0	0
MK448603.1	False	0.0127746638228194	False	10673	19	-1.1	no	0	0	0	0	0	0	0	0
MK448604.1	False	0.0128924055811008	False	12900	21	-0.7	no	0	0	0	0	0	0	0	0
MK448605.1	False	0.0319349245929912	False	9151	13	-0.3	no	0	0	0	0	0	0	0	0
MK448606.1	False	0.0003586782078621	False	13496	22	-1.0	no	0	0	0	0	0	0	0	0
MK448607.1	False	0.2545450771812078	False	14853	25	-0.9	no	0	0	0	0	0	0	0	0
MK448608.1	False	0.0655264793765908	False	8842	17	-0.9	no	0	0	0	0	0	0	0	0
MK448609.1	False	0.263609780805474	False	13078	20	-0.6	no	0	0	0	0	0	0	0	0
MK448610.1	False	0.1699352344128522	False	13874	24	-0.7	no	0	0	0	0	0	0	0	0
MK448611.1	False	0.3442888746854448	False	13403	22	-0.2	no	0	0	0	0	0	0	0	0
MK448612.1	False	0.003532693625706	False	11904	18	-1.5	no	0	0	0	0	0	0	0	0
MK448613.1	False	0.3791728550367385	False	13107	19	-0.5	no	0	0	0	0	0	0	0	0
MK448614.1	False	0.0798301116225069	False	15289	24	-1.4	no	0	0	0	0	0	0	0	0
MK448615.1	False	0.0680509857296112	False	15357	25	-1.1	no	0	0	0	0	0	0	0	0
MK448616.1	False	0.1615491655096633	False	14823	21	-0.9	no	0	0	0	0	0	0	0	0
MK448617.1	False	0.2212314045661	False	14111	25	-0.3	no	0	0	0	0	0	0	0	0
MK448618.1	False	0.3922826103333601	False	12536	20	-0.6	no	0	0	0	0	0	0	0	0
MK448619.1	False	0.1069186499014924	False	14301	25	-1.0	no	0	0	0	0	0	0	0	0
MK448620.1	False	0.2347535878482788	False	12244	21	-0.8	no	0	0	0	0	0	0	0	0
MK448621.1	False	0.3195672912402542	False	12065	21	-0.8	no	0	0	0	0	0	0	0	0
MK448622.1	False	0.0839591819668387	False	13363	23	-0.4	no	0	0	0	0	0	0	0	0
MK448623.1	False	0.1112301247758469	False	13616	23	-1.4	no	0	0	0	0	0	0	0	0
MK448624.1	False	0.0106758291145708	False	10554	15	-0.7	no	0	0	0	0	0	0	0	0
MK448625.1	False	0.0662025204947437	False	13201	21	-0.4	no	0	0	0	0	0	0	0	0
MK448626.1	False	0.318759959277592	False	12501	20	-0.3	no	0	0	0	0	0	0	0	0
MK448627.1	False	0.0798523596355847	False	15185	29	-1.1	no	0	0	0	0	0	0	0	0
MK448628.1	False	0.1088915427048793	False	13963	24	-0.8	no	0	0	0	0	0	0	0	0
MK448629.1	False	0.0109297077291399	False	13198	22	-1.7	no	0	0	0	0	0	0	0	0
MK448630.1	False	0.1186098647917207	False	15983	29	-1.0	no	0	0	0	0	0	0	0	0
MK448631.1	True	0.5857997974394071	False	11561	17	-0.3	no	0	0	0	0	0	0	0	0
MK448632.1	True	0.6209135193775458	False	11796	18	-0.3	no	0	0	0	0	0	0	0	0
MK448633.1	False	0.2577932315811923	False	8812	15	-0.3	no	0	0	0	0	0	0	0	0
MK448634.1	False	0.0524418469992981	False	10324	22	-1.1	no	0	0	0	0	0	0	0	0
MK448635.1	False	0.2263314810325252	False	9550	13	-0.4	no	0	0	0	0	0	0	0	0
MK448636.1	False	0.4526017459858211	False	12613	18	-0.3	no	0	0	0	0	0	0	0	0
MK448637.1	False	0.0116259122566281	False	10673	18	-1.2	no	0	0	0	0	0	0	0	0
MK448638.1	True	0.5090078601775506	False	11755	19	-0.7	no	0	0	0	0	0	0	0	0
MK448639.1	False	0.0589691902498034	False	10647	21	-0.8	no	0	0	0	0	0	0	0	0
MK448640.1	False	0.4352060985450174	False	11927	21	-0.8	no	0	0	0	0	0	0	0	0
MK448641.1	False	0.096332500459236	False	13673	24	-1.0	no	0	0	0	0	0	0	0	0
MK448642.1	False	0.1105065394912047	False	12330	20	-0.6	no	0	0	0	0	0	0	0	0
MK448643.1	False	0.1027754486145765	False	14401	23	-1.4	no	0	0	0	0	0	0	0	0
MK448644.1	False	0.0092953466661322	False	10824	15	-0.7	no	0	0	0	0	0	0	0	0
MK448645.1	False	0.0029175856292592	False	12366	17	-2.6	no	0	0	0	0	0	0	0	0
MK448646.1	False	0.0135586641436243	False	13301	23	-1.6	no	0	0	0	0	0	0	0	0
MK448647.1	False	0.2486502535980547	False	18086	33	-1.2	no	0	0	0	0	0	0	0	0
MK448648.1	False	0.0319349245929912	False	9151	13	-0.3	no	0	0	0	0	0	0	0	0
MK448649.1	False	0.0316093178406636	False	13772	24	-1.2	no	0	0	0	0	0	0	0	0
MK448650.1	False	0.0159905390340061	False	15411	29	-0.9	no	0	0	0	0	0	0	0	0
MK448651.1	False	0.3942684480714222	False	12068	19	-0.6	no	0	0	0	0	0	0	0	0
MK448652.1	False	0.0706673742762081	False	12626	20	-0.4	no	0	0	0	0	0	0	0	0
MK448653.1	False	0.0003586782078621	False	13496	22	-1.0	no	0	0	0	0	0	0	0	0
MK448654.1	False	0.0319349245929912	False	9151	13	-0.3	no	0	0	0	0	0	0	0	0
MK448655.1	False	0.0003586782078621	False	13496	22	-1.0	no	0	0	0	0	0	0	0	0
MK448656.1	False	0.0127746638228194	False	10673	19	-1.1	no	0	0	0	0	0	0	0	0
MK448657.1	False	0.0127746638228194	False	10673	19	-1.1	no	0	0	0	0	0	0	0	0
MK448658.1	False	0.0129376158794721	False	9970	19	-0.6	no	0	0	0	0	0	0	0	0
MK448659.1	False	0.0829209729067885	False	12810	28	-5.2	no	0	0	0	0	0	0	0	0
MK448660.1	False	0.0070329833944968	False	15671	23	-8.8	no	0	0	0	0	0	0	0	0
MK448661.1	False	0.0013222059576265	False	13198	22	-8.0	no	0	0	0	0	0	0	0	0
MK448662.1	False	0.0045372084312549	False	15677	25	-6.6	no	0	0	0	0	0	0	0	0
MK448663.1	False	0.0003810106652302	False	11391	18	-1.4	no	0	0	0	0	0	0	0	0
MK448664.1	False	0.035052473029598	False	9145	19	-0.9	no	0	0	0	0	0	0	0	0
MN690600.1	False	0.1608557806393198	False	7311	10	-8.3	no	0	0	0	0	0	0	0	0
MN719123.1	False	0.2387547784710383	False	8529	13	-6.0	no	0	0	0	0	0	0	0	0
MT188663.1	False	0.2874840102252045	False	9721	15	-5.1	no	0	0	0	0	0	0	0	0
MT188664.1	False	0.3667318523615979	False	10809	15	-5.2	no	0	0	0	0	0	0	0	0
MT188665.1	False	0.2942924327537528	False	9663	15	-5.1	no	0	0	0	0	0	0	0	0
MT188666.1	False	0.2874840102252045	False	9318	14	-5.4	no	0	0	0	0	0	0	0	0
MT193890.1	False	0.2277231295372848	False	10295	13	-5.6	no	0	0	0	0	0	0	0	0
MW960029.1	False	0.1701380786333076	False	6034	7	0.0	no	0	0	0	0	0	0	0	0
MW960035.1	False	0.1701380786333076	False	6054	8	0.0	no	0	0	0	0	0	0	0	0
MW980067.1	False	0.1701380786333076	False	6053	7	0.0	no	0	0	0	0	0	0	0	0
MZ417522.1	False	0.0153553628601878	False	24953	34	0.0	no	0	0	0	0	0	0	0	0
MZ547449.1	False	0.0004940949265708	False	59377	79	0.0	no	0	0	0	0	0	0	0	0
NC_002669.1	False	0.0095700613733053	False	14957	25	-3.5	no	0	0	0	0	0	0	0	0
NC_002670.1	False	0.0001256263612644	False	14510	22	-5.3	no	0	0	0	0	0	0	0	0
NC_002671.1	False	0.000256936050134	False	15179	26	-2.3	no	0	0	0	0	0	0	0	0
NC_005964.2	False	0.2270982756543061	False	18855	22	0.0	no	0	0	0	0	0	0	0	0
NC_021569.1	False	0.0786048708326807	False	7069	12	-0.5	no	0	0	0	0	0	0	0	0
NC_042121.1	False	0.0623115972952671	False	10584	20	0.0	no	0	0	0	0	0	0	0	0
NC_043029.1	False	0.113494948133873	False	7648	14	-0.1	no	0	0	0	0	0	0	0	0
OK490361.1	False	0.024407196436847	False	19611	24	-42.8	no	0	0	0	0	0	0	0	0
OL963531.1	False	0.3337941914923727	False	2270	3	-2.7	no	0	0	0	0	0	0	0	0
OL963532.1	False	0.1688189834545335	False	1761	1	0.0	no	0	0	0	0	0	0	0	1
ON862890.1	False	0.0737453323704743	True	153297	189	0.0	yes	0	0	0	0	0	0	0	0
ON920540.1	False	0.0021497842863679	False	26219	39	0.0	no	0	0	0	0	0	0	0	0
OP377721.1	False	0.0013093578346431	False	41574	67	-18.2	no	0	0	0	0	0	0	0	0
