## Supplemental Table S10 for "The genetic and ecological landscape of plasmids in the human gut"

### Sheet: Sheet1
Part of a plasmid system	PlasX score	predicted plasmids	circular predicted plasmids	percent circular	mean sequence length (bp)	median sequence length (bp)
FALSE	(0.5, 0.9]	59442	2394	0.04	4962.66	2786
FALSE	(0.9, 1.0]	13365	2973	0.222	9088.18	4685
TRUE	(0.5, 0.9]	16663	5997	0.36	5117.82	3517
TRUE	(0.9, 1.0]	11249	8288	0.737	7398.8	4610
