## Supplemental Table S11 for "The genetic and ecological landscape of plasmids in the human gut"

### Sheet: Sheet1
Figure	Name in Figure	Contig name	cluster	nucleotide sequence
Figure 5D	ISR0117	ISR0117_000000003149	123843	TGTAGTATATTATTGCTTAATCCAAATGAATATTATAAATTTAGGAATTCTTGCTCACATTGATGCAGGAAAAACTTCCGTAACCGAGAATCTGCTGTTTGCCAGTGGAGCAACGGAAAAGTGCGGCCGTGTGGATAATGGTGACACCATAACGGACTCTATGGATATAGAGAAACGTAGAGGAATTACTGTCCGGGCTTCTACGACATCTATTATCTGGAATGGAGTGAAATGCAATATCATTGACACTCCGGGACACATGGATTTTATTGCGGAAGTGGAGCGGACATTCAAAATGCTTGATGGAGCAGTCCTCATCTTATCCGCAAAGGAAGGCATACAAGCGCAGACAAAGTTGCTGTTCAGTACTTTACAAAAGCTGCAAATCCCGACAATTAT…
Figure 5D	ISR0036	ISR0036_000000000921	123842	CCTGACCACTAATAGTAAATTCTGATTGAGCAGTTTTCAATTCTGGGATGTAAAGCGGTGTTTGTTTGTGGAAAATGATTTGAGGACAGCCAATCGGAAAAGTAAGGGTATTCAGCGGTTGATTGCTTTTGAATACCCAATAATACCTGACGTAAGGTTGTAACTCCTTGCAAGACTTGTAAAATTTGAAGCCCTCTTGAATCATTTTACAAAGGTAATGCTTTTTGTCGTTTCTTATTGATTACGAGCAAAAATATAGCTGCAAATGAAATAACTTGCAGCCATATTTTTATCGGTACATATTAGTCGGTATAAAGTCTTATGCGGTTACCCGCAGGGTTAGTGAGTACAGAAAAATACTCTTTTCCTTAAATCTCTCGACGTACTCATCTAAATCGT…
Figure 5D	ENG0179	ENG0179_000000005290	123834	CTCCTGTGCAGCTCCCTGTATTGGCATAAGTTCCGGAACCGCCACCCTGAATCTTTATGTTCATAGTCCCCTCCTTTCCTTTTCCCTCTCATAGACCTTGTTTATATCATCGAGCAGCCCGGTCTTTCCTTTTGCATCGAGGAAGGAAACAATATGCTTATAGGCTTTAATCTGTGCCGTTTCGCTGGCTTCTATCCGCTTGAAGATAATATCCTGGTTCTTCCTGATAGTTGAATCGGAATCCCGCACCGCCCTTTCTGTCCGGCCTATGGCCTTGCCGTTGTTGTCGGAACTGTTGATAATCTCGGCAAGCAGTTCCTTGTTCTCCTTCAGGAACCGCCTGAACTTTTCTTCCGAAAGTAAGGATGAAAGGCTTATGGTTATCTGTGTGCTGGCTCC…
Figure 5D	USA0022	USA0022_01_000000001239	123851	TTTTTTTTCATGAAATAAATGATATAGAGTTATAAATTAAATTCTGTTTTTACTTTTATTTTCCCGAATGTTTTCTGTTCGTCACGTACCCGGCAAAGTTCCCGGTGTGCCTTTTCCTTATACTCCTGAAGAACTTTGATTTCGTTACGCAATCGGTTGTTTTCTTCCTGAAGAACCTGGAGCTCTTTTGCCTGTTCTTCAGTTTTCATTTCAGCACGTACCTTTTCTTCTGCTGCCTTTGCGATAAGTTCCGGGGCCGGAAGCTGTATCTGCTTCTGTGCTGTTATAAACTCACTCATAAGCATACACAAGGCTTCTACCTGGTTCCTTTCCTTCTCGATGTCTGGAGGAACAGGAAGAAATGGTGTTGTTTCCTTATCATAGATATCGAAGTCATTC…
Figure 5D	CHI0169	CHI0169_000000002212	123850	TGCTTTGATTTTCAAAGCATAACCCCGTAGGGCAAGAGGAAAAAACAGGGCTTGCCCGGTTTCCTCTTGCTGTTCTATCGAACACCCTCCCCAGCGCGAAATTAGCAAAGGGGACGGGGAGAGATAGAACCTATCCCACACACGTGAACACCCACGAAAACCGCACACCCGGTACACAACAGAATTACCCAACAAAACCGCACAACAGAACGTGTCCGGAACACCACACAAAACTCATCGGTCGGGGAGCGCCGCACGGCAAGGGGGTGTACCAACACTCCCGACGAGTGCAGCCGTTTGCAGTGCAAATCAGTGTGCGGTTTTACTTGGATATCCGATACAAAATACCTAACTTTGATTCCGTAACGAAATCAAACAAAACAGACCTATGGAAAAAGA…
Figure 5D	CHI0047	CHI0047_000000002374	123828	GAATGTATATAACCTAAAATAAGAATAAATTTTAATAAGGGCTGCCCAAAAAGAAAAAAAATGCAGTTGCCAATTTTATGATTTGTCAATCATAAAATTCCGATTTTTAAGATGACAACGAGAGGGGACATTTATGTCTGTGAAGATTAATGCAAAACTCCTCGGATTGCCTACATGGGGGCAAGAGTGCCCCCTTTTTTTGTGGGCAATAAAAATGGCGACCGAAACCAGTCGCCATTTTCCCCATGCGTTTCCGCTATGGGCTTGCCAGTGCCTCCGCTTGTAGTTCTACAAATATAAGCAATTCCGTTTTCTTCTGCAATTATAACGGCACAATACCGGGACAGTTTTGAACAACTGGCTCCTGTAATCTTATTCCGGATATCTGCAAATTTGTTT…
Figure 5D	ISR0266	ISR0266_000000001592	123827	TTGGATACCTCACGCCAAACGAAAAATTTAAACAAATTATTAATCAGAATTCTGTTGCATTTGCAAGTTGAATTCAGCAATAATTATAAGACTAAAACAATTAAAGTAGAATATAAAAAAGATCCTTTTTCTGGCAAAGCAATAAATGATACGACAATAATGTTATTCAAAAATAATGGTAATAATAAATACACAGAGATTGAAATAAGACAAGGGAAAAGGATTTTATTAGAAAAATATGAAATTAATGAGAATGGTCAGATTACATCTAAACACATCAAAGATCTAAATGTAATAACCGATACTATACCTACATACATCTTGGAAGATATAAAAACATGGAAACAAAAAAAATCTTATAACTATGTAAAATACGACAACAACCTTTTGACAACATAT…
Figure 5D	pFIJ0137_1	FIJ0137_000000001400	123826	TATGACGACAAATGAAGGATTGCAGTATGTGCCGTTTTGGAACTTACTGCAATCCTTTTGAATTTGTGACAGAATCAAAATAACTTATATCATAGATCCAAGCAAACGGCTGCACTCGTCGGGAGTGTTGGTACACCCCCTTGCCGTGCGGCGCTCCCCGACCGATGAGTTTTTTGTGGTGTTCCGGACATGTTCTGTTGTGCGGTTTTCGTGTGTGTTCACGTGTGTGGGATAGGTTCTATCTCTCCCCGTCCCCTTTGCTGATTTCGCGCTGGGGAAGGTGTTCGATAGAACAGCAAGAGGAAACCGGGCAAGCCCTGTTTTTTCCTCTTGCCCTACGGGGTTTTTAGCTGTAAATCAGCTATTTAGAAAATTATACTAATATAATTTGGTTATAAT…
Figure 5D	MON0062	MON0062_000000008770	92228	TTGGTCACCCATAATATAAGGAACAATTCAATTTGTACGCTGTGCTTTAACATTTTGATACGATTTTAAGAGAATGAAATAAGTTTAAATCACTTCAATTTCAATTTTTGAATTATGTATTTCAGCAGACCTTGGACTTCTATCTAAGTGATAGGCAGTCCTGAAAATTCCAATCTCTTTTAGGTCAAGACAATTAGTCTATGGGTTTCGTGTGCCGACTTTTTTGTAAAGGCGTTACGTTGTCATAGTTGCTCTGTCGGGTAATACTGTCTATTCACTTCTCCACGATTTGAATTCAAGTATTCACCTGTAAGAAGTTACTAATGACAAAAAAGAAATTGCCCGTTCGTTTTACGGGTCAGCACTTTACTATTGATAAAGTGCTAATAAAAGATGCAA…
Figure 5D	ISR0775	ISR0775_000000002602	123832	TGTGGATAAAATATTGCCTTTTTTATCAGCAATATTTACACCCATTGGTAAGGCTAAGTACACTAAGGAATAATATTAGTATTCCGAAAAAATCCTTTGTTTTCATATTACTTTGATTAAATAGTTTATAGTTCTGTATTTACTTTGATTTTCCCTATTGTTTTTTGTTCGTCACGTACACGGCAAAGTTCCCGGTGTGCTTTTTCTTTATACTCCTGAAGAGCTTTGATTTCGTTACGCAATCGGTTGTTTTCTTCCTGAAGAACCTGTAGTTCTTTGGCCTGTTCTGCGGCCAGACTTTCCGCTTTGGCCTTTGCTTCTGTTGCCTGGGCTATAAGTTCTGGAGCTGGAAGCTGTTTTGCGGTCTGTTCCCGGACTGCCTGTAGTAGTTGGCGAATC…
Figure 5D	ISR0179	ISR0179_000000003111	123836	ATTTTCGGGCTTTACATTTTTTGTGGATAAAATATTGCCTTTTTTATCAGCAATATTTACACCCATTGGTAAGGCTAAGTACACTAAGGAATAATATTAGTATTCCGAAAAAATCCTTTGTTTTCATATTACTTTGATTAAATAGTTTATAGTTCTGTATTTACTTTGATTTTCCCTATTGTTTTTTGTTCGTCACGTACACGGCAAAGTTCCCGGTGTGCTTTTTCTTTATACTCCTGAAGAGCTTTGATTTCGTTACGCAATCGGTTGTTTTCTTCCTGAAGAACCTGTAGTTCTTTGGCCTGTTCTGCGGCCAGACTTTCCGCTTTGGCCTTTGCTTCTGTTGCCTGGGCTATAAGTTCTGGAGCTGGAAGCTGTTTTGCGGTCTGTTCCCGGACT…
Figure 6F	FIJ0131	FIJ0131_000000002711	126743	CTTATACTTGATAGAAAAAGGTAAAAAAAAATCATTGATAAGATTAGCGGTCAAGGCGAGAGGGAGTGAGGTGTAAGAGACTATGGCAAAATATCAGAAACGGAGAGACAAAAGAGGATATGAGTGGAAGTCTGCTTACCGGGAGAAAGAAGCCCTTATGTTGGAGAGGGGATACCCGGAGGTAAGCCCTTATGATTTCTACCGAGAGCTGTTTCCGGCTGGCAGTCTCCAGCAAGAGCCGGAGGACGGAAAAGGAAATATCATAGCCACGCAGATCAGACCGTCCGGCAAAGGCAGAACCCGGCAGTGGGTGATTGATGATAGTCTGAAAATGCTGGATAAGGTGATAGGGGACAAGTTCGGGCTGATACCGCCCATTAGTTTTTACGGAAAGACACA…
Figure 6F	FIJ0141	FIJ0141_000000005506	126742	CTTATACTTGATAGAAAAAGGTAAAAAAAAATCATTGATAAGATTAGCGGTCAAGGCGAGAGGGAGTGAGGTGTAAGAGACTATGGCAAAATATCAGAAACGGAGAGACAAAAGAGGATATGAGTGGAAGTCTGCTTACCGGGAGAAAGAAGCCCTTATGTTGGAGAGGGGATACCCGGAGGTAAGCCCTTATGATTTCTACCGAGAGCTGTTTCCGGCTGGCAGTCTCCAGCAAGAGCCGGAGGACGGAAAAGGAAATATCATAGCCACGCAGATCAGACCGTCCGGCAAAGGCAGAACCCGGCAGTGGGTGATTGATGATAGTCTGAAAATGCTGGATAAGGTGATAGGGGACAAGTTCGGGCTGATACCGCCCATTAGTTTTTACGGAAAGACACA…
Figure 6F	FIJ0067	FIJ0067_000000005742	126742	CTTATACTTGATAGAAAAAGGTAAAAAAAAATCATTGATAAGATTAGCGGTCAAGGCGAGAGGGAGTGAGGTGTAAGAGACTATGGCAAAATATCAGAAACGGAGAGACAAAAGAGGATATGAGTGGAAGTCTGCTTACCGGGAGAAAGAAGCCCTTATGTTGGAGAGGGGATACCCGGAGGTAAGCCCTTATGATTTCTACCGAGAGCTGTTTCCGGCTGGCAGTCTCCAGCAAGAGCCGGAGGACGGAAAAGGAAATATCATAGCCACGCAGATCAGACCGTCCGGCAAAGGCAGAACCCGGCAGTGGGTGATTGATGATAGTCTGAAAATGCTGGATAAGGTGATAGGGGACAAGTTCGGGCTGATACCGCCCATTAGTTTTTACGGAAAGACACA…
Figure 6F	FIJ0105	FIJ0105_000000005297	126742	CTTATACTTGATAGAAAAAGGTAAAAAAAAATCATTGATAAGATTAGCGGTCAAGGCGAGAGGGAGTGAGGTGTAAGAGACTATGGCAAAATATCAGAAACGGAGAGACAAAAGAGGATATGAGTGGAAGTCTGCTTACCGGGAGAAAGAAGCCCTTATGTTGGAGAGGGGATACCCGGAGGTAAGCCCTTATGATTTCTACCGAGAGCTGTTTCCGGCTGGCAGTCTCCAGCAAGAGCCGGAGGACGGAAAAGGAAATATCATAGCCACGCAGATCAGACCGTCCGGCAAAGGCAGAACCCGGCAGTGGGTGATTGATGATAGTCTGAAAATGCTGGATAAGGTGATAGGGGACAAGTTCGGGCTGATACCGCCCATTAGTTTTTACGGAAAGACACA…
Figure 6F	FIJ0158	FIJ0158_000000003238	126742	AACGAATTACTTCAAGACGCCATATCGGGCGAAATTGGGAGCTTGAAAGATGAGGTTAAAGAAAATACTGTCCAAGAGGTTAGAAAAGCGTTACAGGCGAATATAGAGGCTATACAGAGGGCTACAAAGCTCCTTGAAAAGCAGTCGGATACACTTACAAGCGTGATGAAGCAGAAAGTCCGGGAACTGGAAGAAAGTAAGAACAGCTTCTTCAGATATGAGGGCTTGAAAATGTACCTGTTTTGGGGCGGTATGGTCTGCAATATCTTAGTGTTTCTTATGCTGGCGTCCAGCATGTTTGGAAAGTAGAAAAAGAGTGACAAATTTGAATTTGTAGGAGAACACGCAAATGGTATTTGAAAAAATTGATAGAAACAGGTGGAAGCGGAAAGAGTATTT…
Figure 6F	FIJ0014	FIJ0014_000000004983	126737	TTTAGAACTTGTGAGGGTGGCAAGCCCCCCTTCAATCCCCCTTTAGGCGAGCCGACAGGCTCATCATGCGGTGGTGCTACCACCGAGAAAGTGAGGTCAGCATGGACAAGAAATATATCGAAAATCAGTATCATTTGGCGGTGCTGGATTTTCAGACTGCCCGGAATGAAGAAGAACAGTGGGAAGCAAGAAAGACGATGGCAAGGCTGGAGCAGATTGCTATGCAGGAGTATGGTTTTGCATATGCAGATGATTTACACGCAAAAGAGATAGGGAGGAAAGGGCTATGAAAGTAGGAGAGTTCCAGATTGGAAGATACCATGCAATCATCAGAAAGAGCTATGCGGACGGAAGCGTGGACTATGAAACGTCCTTTTCCGACCATGCTGATTTAATGGA…
Figure 6F	ENG0021	ENG0021_000000001707	130191	ACAGAGGGCTACAAAGCTTCTTGAGAAGCAGTCTGATACACTTACGAGCGTGATGAAGCAGAAGATCCGGGAGCTTGAGGAAAGTAAGAACAGTTTTTTTAGATATGAGGGCTTGAAGTTGTACCTGTTTTGGGGCGGTATGGTCTGCAATATTTTAGTGTTTCTTATGCTGTTGTATGGTATGATTAGTAAGTAAAAAGAAATCGATAAATTAGAATTTTAAAAAGGAGTGTGATGACCATGATTTTTGATTTTGAGCCTTGGCAATTAGATATTGATATTGACTTAACTAAACAATTATATAGAAGTTGTAAAGGAGACTTTGTATGGGTAGAAAAGAAATAACAACAAAAGAAGATTTAATGAAAGTAATAGAATTATTCGAAAATACTGGAATTA…
Figure 6F	ISR0216	ISR0216_000000003015	132255	TATCTATTATTTAACGGGAGGAAATAATTCTATGAGTCGCTTTTGTAAATTTGGAAAGTTACACGTTACTAAAGGGAATGGAGATAAATTATTAGATATAACAGCGACAACTAACCTAACGGAGGCTCAACCGTAAAATGAGAAGAACCCCCAGTAGTGGCTGCTACTGGGGGTTCGTTTTGTGTCTACGTGACACATTATATCTTTTCTTAGCTATTGCCATTATAGCATATGCTCTCAGGCAAATCAAGTTTACGCAATTATTATATTTTTTATACGTATCACTCTATTTTCTCCGCAATTTTTATTTTTGTGTATTTTATACATTTTTTTTTTTTTAATTATTTATTCAGCATATTGATATTTATATGTTTCCTATCTCCGTCTAACCATTTGCAA…
Figure 6F	CHI0171	CHI0171_000000001032	132255	TCCGGCGGAAGAAAGTAAAGGGTGGTCTGCGACCATTTTTTATCTGCTGCATTCGCTGATCGGCAAGCCGAAGCTCATATTGCAGATAAAAAACAAGCCCTTGACTGTCTCCCTCCTACACTTCCAAAGCCGCCCAAGAGGAAGTAAGCTTCACTATATTCTTGGCAGAATATACGTACGAATATATCCGCTTGACAAAAGTGCTACCACCATACTATAATATGTGTAGCGGATATATTGCAAGTTCCCTAAAGTGTTACCACTTTAGAACTTGTGAGGGTGGCAAGCCCCCCTTCAATCCCCCTTGAAGCAGAGCCGAAAGGCTCATAATGTGACGGTGGTAGCACCGAAGAAAGTGAGGTCGCAAATGAAAATCAGCGGAGCAAAAACAATAGCGGA…
Figure S10	ENG0143	ENG0143_000000002968	130646	CCTAATATTTTTATTGGTATTGGCAAAACATTAGGTTTGGTAGAAATCGTTTTGTGTATATCCTTACTTTTTCTTAATATTTCCGCACAGTCTACCGTATTTGCAGGAGTAGCCGTTGGAATTATATTTCTGTTTTTTGGGTTTTACAAAACTGAAACAGGAATAAAAAACAAATTTTTGGATGATAAATTCTAACTTAGTATAAAAGCAGCAGCGAGCTACCGACTCTTGTAGCCCCCGGCAGGGCGCAAAGGCACTTTCATACTGCCAGCCCCAAAGGGGCGGTGGTGTGAAAGTGCTTTTGCGTTACTTTCTCACAAGAAAGTAACAAAGAGGTTGTGGCCTGCGGCCAGTTATGGTAAAATAGGAATAGTAGGATATGGGCTTTTTGCAGGAAAG…
Figure S10	CHI0096	CHI0096_000000000727	130646	CGCTTATTGACAGGCATAGTCAGGCCGGAGAGCTTCGCTATATCGTCCCTGGGGAATGTCACATAGTCCTCGTTGAACATCTCCAGGGCGCACACCACATCATCTTTTGTAAAGCGGTTTATATCCTCCACACTCATATCATCGTAGGGCCGGAGCAGTGCGAAAGCGTCCCGACGCAGCTCGTCCTCGTCTATCCCGCATTTTTTCGCATAAATCGCCAGCGTCATAATGCCATAGAAACGATGTCCCACCCGGATTTCATCGGCGATCCGGTGCAGCCACCAGTCGTAAAGGTCACGCTTGACTGTCCAGCGGCCCCGCCGCTCCTTCTTGACAATCCGCCGCTCATACCAATCCGGATACTTCTCCTTCGCCTCGGCCAGCGACAGGCGGCTCTTT…
Figure S10	ISR0132	ISR0132_000000003496	130646	ACTATGTGACATTCCCCAGGGACGATATAGCGAAGCTCTCCGGCCTGACTATGCCTGTCAATAAGCGTAATTTTCAAAAACAAGCAGATCATCTTGAAATTGCAAGAGCCATTCGGGATATTAAAGCGAAACAGCAAGGGAAAAAGGATTGGAGGGAAGGAAATGGGCGGCCTAAAGACAGCGGGACGGCCCAGGCGCGGGTTTATGAATGGCGGCAGCAGCACCCGGAGGGGCGCAAGGCTGACTGTCACCGGGAAACTGGCCTTGATCCGAAAACCGTCCGTAAGTGGTGGGATTGCCCGCCGCCAGCGGTACGCTTTGAAAATGGGCATGTAACGGTGCGGGTGTCCCCTTCCCAGGAGTTGAGCGATTGGCTCCTGGACGCGCTGCACGATGGGG…
Figure S10	CHI0043	CHI0043_000000001101	130637	GTGGCCTCGTCCATGTGCAGCACCATATTAAACACCCGCAGATGAGGGTTGCGCTCCTGGAAGGACTCTGCAAACTCTTTGAGAGCTGCCGCCGCCCGTTCCCCTCCAGGGGAGCCGCACCCGCAGTCTGTCAAGTTGCCGATCTGGAAGATAGCCTCGTGAAATAGCTTTTCCTGCTTGCTCTGCCGGATATGCTCATAGTAGTCTGGTATCTTGTCCCTGGTCTTTTTCTTTTTGGCATTGTAGGCAGCCAGGGCTTCATCGAAAAGTTCGTGGTACACCTTTTTCAAATCCTCGTTGCAAAAGGTGACATTCTGCTCCGACCTGCTCCGGTCTACATTCGCCGCTGAAAAGCTCCTGTTGTTGTGCCGGATACTTCCCCGGCCCGTCATTCCCGAA…
Figure S10	ISR0849	ISR0849_000000004105	130637	AAGGGGGAGGTGACTTTCTCTTTAAGGCCCCGAAGGGGCCGCTCTTTGGCTCCCCCTTTTCCCCCTGTGGGTTTGCAGAATGTACGAAAAGAGGTGTAAGGAATGGCGGATCAGCAAGCAGCACTGGAACGGCTGCGGGAACTTTATAGGGAAAAGAACGAGCATTTAGGGAAGTTTTTGGAGCCGGTGGAGCCGTATGAGTTTTATCGTGAGATCTTCCCGAAAGGATCTTTCGAGAGGAAGGGTCATTTTGAGGACAGGAAGGGAAACGGGATCGCGGTGACGGTGCCGAAAGGTGAGGTTGACAAGGCTACTGGTATTGCCCTGCAGATTGAGGGGGACGGTAAAGCGAAACGCTGTACCATTACTGACGAGCTGGACGAGCTGCGGGAGCTGCAA…
Figure S10	ISR0048	ISR0048_000000003063	130637	AATCCCCTCGACGAAAGAAAAGCTGAAGGAGGCCCAGGAGCGGCAGCGGCTTGAAAATGAAAACCGGCAGCTCAAAGTGCAGGTGGAATACCTGGAAGAAGATTTGAGCCGGGCGCGCGGGTTTTCGGCGCGGCTCCAGGAAGGGATCGGGGCGGTGCTGGATTTCCTGGATCGGCACTTGCCAGAGCAGTTCCGGCCCCTGGTCGAAAAGGCGCGTGAGCTGCTACCTGTGCCAGAAGTGCAGCAGCCGGAAAGAGAGCAGGAACGGAGCCACACCTGGGGTGGTATGGAGCTGTAAAAGAAGCCTGTCAGGGGGCCTGGCAAGAGCCGCCCGGACAGGCTATAATAACAGTAAAAATAGGGAATAAAATATATTGATAATATATGCCCCCCTATGGG…
