## Supplemental Table S12 for "The genetic and ecological landscape of plasmids in the human gut"

### Sheet: Long read extraction details
Strain ID	B.fragilis 214	B. fragilis 216
Experiment Date	2020-08-26	2021-02-25
Library Kit	SQK-RBK004	SQK-RBK004
Flowcell ID	FAL50825	FAL43617
Pore Type	R9.4.1 (FLO-MIN106)	R9.4.1 (FLO-MIN106)
Start Materials (ng)	6000	10000
DNA Shearing (needle size; passage no.; total volume)	22G needle 5X, 30ul	22G needle 10X, 250ul
Barcoding Input (ng)	1500	642
Pool Volume (ul)	N/A	10
Pool DNA Input (ng)	N/A	321
Total Pool Volume (ul)	N/A	20
Total Pass Reads per Barcode	677849	1058372
Average length (bp)	3449.6	5000.5
Max. length (bp)	104175	86164
N50 (bp)	7235	9990
Top 25% Templates (bp)	4204	6700
Total Called bases	2338278774	5292437456
Base Calling	Guppy v4.0.15	Guppy v4.0.15
MinKNOW version	V4.0.4	4.1.2

### Sheet: Accession numbers
Strain ID	Accession number
B.fragilis 214 long reads	SRR16991419
B. fragilis 216 long reads	SRR16991418
B. fragilis 214 short reads	SRR16991423
B. fragilis 638R short reads	SRR16991422
transformant 1 B. fragilis 638R	SRR16991421
transformant 2 B. fragilis 638R	SRR16991420
